# Developmental programmes drive cellular plasticity, disease progression and therapy resistance in lung adenocarcinoma

**DOI:** 10.1101/2024.12.03.626626

**Authors:** Kamila J Bienkowska, Stephany Gallardo Y, Nur S Zainal, Matthew Ellis, Maria-Antoinette Lopez, Judith Austine, Sai Pittla, Serena J Chee, Aiman Alzetani, Emily C Shaw, Christian H Ottensmeier, Gareth J Thomas, Christopher J Hanley

## Abstract

**Background:** Cellular plasticity, involving loss of lineage determination and emergence of hybrid cell states, plays a pivotal role in non-small cell lung cancer (NSCLC) disease progression and therapy resistance. However, the full spectrum of atypical states generated in human NSCLC and the pathways that regulate them are yet to be fully elucidated. Here we examine the role of developmental programmes, alveogenesis and branching morphogenesis (BM), in regulating phenotypic diversity in NSCLC.

**Methods:** Transcriptomic analysis of epithelial cells isolated from murine lungs at different stages of organogenesis were used to derive gene signatures for developmental programmes. Bulk tissue transcriptomic datasets from human NSCLC and non-neoplastic control samples were used to identify whether developmental programmes were associated with molecular, morphological, and clinical parameters. Single-cell RNA-sequencing was used to identify malignant cell states in human NSCLC (n = 16,621 epithelial cells from 72 samples) and protein level validation of these states was carried out using multiplexed immunohistochemistry (n = 40).

**Results:** Mutually antagonistic regulation of alveogenesis and BM was found to account for a significant proportion of transcriptomic variance in human NSCLC bulk tissue datasets. BM activation was associated with poor overall survival rates in five independent lung adenocarcinoma (LUAD) cohorts (p=2.04e-13); and was significantly prognostic for resistance to tyrosine kinase inhibitors (TKIs; p=0.003) and immune checkpoint blockade (ICBs; p=0.014), in pre-treatment biopsies. Single-cell RNA-sequencing analysis revealed that malignant LUAD cells with loss of alveolar lineage fidelity predominantly acquired inflamed or basal-like cellular states, which were variably persistent in samples from TKI and ICB recurrence.

**Conclusions:** Our results show LUAD tumours undergo reversion from an alveogenic to branching morphogenic phenotype during disease progression, generating inflamed or basal-like cell states that are variably persistent following TKI or ICB treatments. These findings identify prognostic biomarkers for therapy response and underscore the role of different cell states in resistance to multiple treatment modalities.
