## Supplementary material for "Developmental programmes drive cellular plasticity, disease progression and therapy resistance in lung adenocarcinoma": Supplemantary Figures and Tables: TABLE S1 - ALV BM signatures.xlsx

### Sheet: ALV BM signatures
Alveogenesis	Morphogenesis
Sftpd	Gar1 (Nola1)
Lyz2	Rrp15
Lyz1	LOC100047856
Chi3l1	Incenp
Lyz	Sox11
Napsa	Cad
Retnla	Mex3a
Aqp1	Nup210
1110069O07RIK	2810046M22RIK
Aqp5	Ranbp1
Trf	Ncapd2
Sftpa1	Tpst1
Scd1	Clspn
Scnn1a	Sbk1 (Sbk)
Nupr1	Chaf1b
Clic3	Tyms-ps
Sftpb	Mki67
Slc34a2	Cdt1
Lcn2	Uchl1
Msln	Srm
Lgals3	Dnah11 (Dnahc11)
Cav1	3830430K15RIK
Cbr2	Mcm4
Igfbp6	Hist1h2ad
Anxa3	Cdca2
Emp2	Cdc7
Lamp3	Mthfd2
Col6a1	Ccnd1
D630002J15RIK	Phgdh
8430408G22RIK	Gm1673
Rnase4	Kif11
Hdc	Fscn1
Loc100046616	Gins2
Hc	2010317E24RIK
Ager	Fbln1
Chia	Ncaph (Brrn1)
Ctsh	Wasf1
1810007E14RIK	SCL0002540.1_6
LOC100044204	Mcm6
Socs3	Kif23
Ass1	Capn6
Sdpr	Lin7a
Atp6v1c2	Cdc20
Adrb2	Mad2l1
Wfdc1	Mcm10
2310046K01RIK	Cdc2a
Scgb1a1	Plekhg3
Wnt3a	Fen1
Adora2b	Top2a
Pmp22	Tead2
Cdkn2b	4833427B12RIK
Tcfcp2l1	Igsf9
Pon1	LOC100045677
Sult1a1	Lmnb1
Txnip	Cfi
Sec14l3	Ncaph
Acoxl	Bub1b
Lyzs	Kif2c
Areg	Mns1
A130038J17RIK	Ckb
Gif	Chaf1a
Hopx	Plk1
Col4a3	Mia1
Ybx3	Aurka
1190002H23RIK	Dctd
Ndrl	Kif22
C6	Fmod
D12ERTD647E	Mcm3
Gjb6	Mcm2
Cryab	Cdca7
Epb41l4b	LOC640739
Itga9 (6720458D17RIK)	Aurkb
Scnn1b	LOC100046207
C3	Gpx2
Au021092	Cdca3
Rab27a	Fignl1
Cds1	Nmral1
Muc1	Fxyd6
C030009J22RIK	Scara3
Col6a2	Cdca8
Selenbp2	Cenpa
Scnn1g	Hist1h2ah
Pglyrp1	H19
Ahnak	Ccnb1
Igfbp7	Igfbp2
Lims2	Hist1h2ak
Cyp2f2	Cldn6
Scgb1c1	Hist1h2an
Dapk2	Hist2h2ab
Il33	Uhrf1
2310043N10RIK	SCL0002507.1_236
Tspan2	LOC634449
Ang	Birc5
Dhrs7	Hist1h2ag
Atp1b1	Pbk
Sphk1	2810417H13RIK
Abca3	Col2a1
Pla2g1b	Mcm5
Tshb	Hbb-y
S100a6	Mdk
