## Supplementary material for "Developmental programmes drive cellular plasticity, disease progression and therapy resistance in lung adenocarcinoma": Supplemantary Figures and Tables: TABLE S2 - antibodies.xlsx

### Sheet: Sheet1
Target	Clone	Supplier	Product code	Dilution	Ag retrieval pH	RRID
CD31	JC70A	Agilent/Dako	IR61061-2	5x (RTU)	High	AB_3099707
KRT17 (CK17)	E3	Agilent/Dako	M7046	40x	High	AB_2133155
S100A9 (Calgranulin B)	B-5	Santa Cruz	sc-376772	500x	Low	AB_3099706
HOPX	E-1	Santa Cruz	sc-398703	500x	High	AB_2687966
SFTPD	Polyclonal	Atlas	HPA044582	2500x	Low	AB_2679004
MKI67 (Ki-67)	MIB-1	Agilent/Dako	IR626	RTU	Low	AB_2890068
SOX9	CL0639	Atlas	AMAb90795	1000x	Low	AB_2665670
Pan-CK	AE1/AE3	Agilent/Dako	IR05361-2	5x (RTU)	High	AB_2868599
Abbreviations: RTU - Ready to use; Ag - Antigen
